# Intraspecies warfare restricts strain coexistence in human skin microbiomes

**DOI:** 10.1101/2024.05.07.592803

**Authors:** Christopher P. Mancuso, Jacob S. Baker, Evan Qu, A. Delphine Tripp, Ishaq O. Balogun, Tami D. Lieberman

## Abstract

Determining why only a fraction of encountered or applied strains engraft in a given person’s microbiome is crucial for understanding and engineering these communities. Previous work has established that metabolic competition can restrict colonization success *in vivo*, but the relevance of bacterial warfare in preventing commensal engraftment has been less explored. Here, we demonstrate that intraspecies warfare presents a significant barrier to strain coexistence in the human skin microbiome by profiling 14,884 pairwise interactions between *Staphylococcus epidermidis* isolates cultured from eighteen people from six families. We find that intraspecies antagonisms are abundant, mechanistically diverse, independent of strain relatedness, and consistent with rapid evolution via horizontal gene transfer. Critically, these antagonisms are significantly depleted among strains residing on the same person relative to random assemblages, indicating a significant *in vivo* role. Together, our results emphasize that accounting for intraspecies warfare may be essential to the design of long-lasting probiotic therapeutics.
