## Supplemental Table 2 for "Intraspecies warfare restricts strain coexistence in human skin microbiomes"

### Sheet: Table S2
Supplementary Table 2: Plate layout of all isolates in M9+Sweat screen. Each row represents a single isolate screened as part of the study, but some isolates were removed according to the denoted Exclusion Criteria column. Isolates were arrayed into two 96-well blocks. Some isolates were chosen as controls and included in two locations on each block (4 replicates total). In this work, all isolate…
Index	Block	Well	Name	Plate Name	Tube Name	Species	Lineage	Phylogroup	Agr_Type	Sample	Family	Subject	Timepoint	Exclusion Criteria
1	1	A1	37.1	5PA1F_11JBS_18	101	Staphylococcus epidermidis	37	A-Sepi	3	5PA1	5	5PA	1	none
2	1	A2	37.2	5PA1C_11JBS_88	105	Staphylococcus epidermidis	37	A-Sepi	3	5PA1	5	5PA	1	none
3	1	A3	21.1	1PA2N_11JES_24	110	Staphylococcus epidermidis	21	A-Sepi	3	1PA2	1	1PA	2	none
4	1	A4	21.2	1PA2C_11JES_65	111	Staphylococcus epidermidis	21	A-Sepi	3	1PA2	1	1PA	2	none
5	1	A5	42.1	2AA3C_9YD_76	182	Staphylococcus epidermidis	42	A-Sepi	2	2AA3	2	2AA	3	none
6	1	A6	16.1	5PA1F_11JBS_3	201	Staphylococcus epidermidis	16	B-Sepi	2	5PA1	5	5PA	1	none
7	1	A7	16.2	5PA1N_11JBS_56	202	Staphylococcus epidermidis	16	B-Sepi	2	5PA1	5	5PA	1	none
8	1	A8	17.1	5PA1N_11JBS_61	204	Staphylococcus epidermidis	17	A-Sepi	2	5PA1	5	5PA	1	none
9	1	A9	18.1	5PA1C_11JBS_66	205	Staphylococcus epidermidis	18	A-Sepi	3	5PA1	5	5PA	1	poor growth
10	1	A10	18.2	5PA1C_11JBS_92	207	Staphylococcus epidermidis	18	A-Sepi	3	5PA1	5	5PA	1	poor growth
11	1	A11	19.1	5PA1C_11JBS_94	208	Staphylococcus epidermidis	19	A-Sepi	1	5PA1	5	5PA	1	none
12	1	A12	19.2	5PA1C_11JBS_95	209	Staphylococcus epidermidis	19	A-Sepi	1	5PA1	5	5PA	1	none
13	1	B1	34.2	2PA1C_11JCS_53	210	Staphylococcus epidermidis	34	A-Sepi	1	2PA1	2	2PA	1	none
14	1	B2	20.3	2PA1C_11JCS_55	211	Staphylococcus epidermidis	20	A-Sepi	1	2PA1	2	2PA	1	idiosyncratic variant
15	1	B3	24.1	2PA1C_11JCS_80	214	Staphylococcus epidermidis	24	A-Sepi	3	2PA1	2	2PA	1	poor growth
16	1	B4	20.1	2PA1C_11JCS_83	215	Staphylococcus epidermidis	20	A-Sepi	1	2PA1	2	2PA	1	none
17	1	B5	21.3	1PA2N_11JES_89	217	Staphylococcus epidermidis	21	A-Sepi	3	1PA2	1	1PA	2	none
18	1	B6	70.1	1AA1N_Z07_77	218	Staphylococcus epidermidis	70	A-Sepi	3	1AA1	1	1AA	1	none
19	1	B7	0.1	0XX0X_BLANK	0	No species	0	None	0	none	none	none	none	blank
20	1	B8	59.1	1AA1N_Z07_74	220	Staphylococcus epidermidis	59	A-Sepi	3	1AA1	1	1AA	1	none
21	1	B9	60.1	1AA4C_Z02_71	221	Staphylococcus epidermidis	60	A-Sepi	1	1AA4	1	1AA	4	none
22	1	B10	61.1	1AA4C_Z02_81	222	Staphylococcus epidermidis	61	A-Sepi	1	1AA4	1	1AA	4	none
23	1	B11	56.1	1AA4C_Z02_85	223	Staphylococcus epidermidis	56	A-Sepi	3	1AA4	1	1AA	4	none
24	1	B12	45.1	1AA4C_Z02_88	224	Staphylococcus epidermidis	45	A-Sepi	1	1AA4	1	1AA	4	none
25	1	C1	66.3	1AA4C_Z02_89	225	Staphylococcus epidermidis	66	B-Sepi	2	1AA4	1	1AA	4	poor growth
26	1	C2	33.1	2PA3N_15YE_35	226	Staphylococcus epidermidis	33	C-Sepi	1	2PA3	2	2PA	3	none
27	1	C3	58.1	2PA3C_15YE_37	227	Staphylococcus epidermidis	58	D-Sepi	2	2PA3	2	2PA	3	none
28	1	C4	57.1	2PA3C_15YE_41	228	Staphylococcus epidermidis	57	A-Sepi	1	2PA3	2	2PA	3	none
29	1	C5	34.1	2PA3C_15YE_61	229	Staphylococcus epidermidis	34	A-Sepi	1	2PA3	2	2PA	3	poor growth
30	1	C6	20.2	2PA3C_15YE_81	230	Staphylococcus epidermidis	20	A-Sepi	1	2PA3	2	2PA	3	none
31	1	C7	35.1	2PA3C_15YE_82	231	Staphylococcus epidermidis	35	A-Sepi	2	2PA3	2	2PA	3	none
32	1	C8	33.2	2PA3N_Z05_63	232	Staphylococcus epidermidis	33	C-Sepi	1	2PA3	2	2PA	3	none
33	1	C9	36.1	7AB4N_22YB_3	233	Staphylococcus epidermidis	36	A-Sepi	3	7AB4	7	7AB	4	none
34	1	C10	38.1	5PB3F_22YC_16	235	Staphylococcus epidermidis	38	A-Sepi	3	5PB3	5	5PB	3	none
35	1	C11	39.1	5PB3C_22YC_86	236	Staphylococcus epidermidis	39	A-Sepi	1	5PB3	5	5PB	3	none
36	1	C12	21.4	1PA4F_22YD_37	237	Staphylococcus epidermidis	21	A-Sepi	3	1PA4	1	1PA	4	poor growth
37	1	D1	59.2	1PA4F_22YD_41	238	Staphylococcus epidermidis	59	A-Sepi	3	1PA4	1	1PA	4	none
38	1	D2	56.3	1PA4N_22YD_54	239	Staphylococcus epidermidis	56	A-Sepi	3	1PA4	1	1PA	4	poor growth
39	1	D3	40.1	1PA4N_22YD_57	240	Staphylococcus epidermidis	40	A-Sepi	1	1PA4	1	1PA	4	poor growth
40	1	D4	41.1	1PA4C_22YD_91	241	Staphylococcus epidermidis	41	A-Sepi	1	1PA4	1	1PA	4	poor growth
41	1	D5	28.1	2AA3K_23YBC_15	242	Staphylococcus epidermidis	28	A-Sepi	1	2AA3	2	2AA	3	none
42	1	D6	70.2	2AA3C_23YBC_2	243	Staphylococcus epidermidis	70	A-Sepi	3	2AA3	2	2AA	3	none
43	1	D7	44.1	1PA4F_22YD_31	244	Staphylococcus epidermidis	44	C-Sepi	2	1PA4	1	1PA	4	none
44	1	D8	66.4	1PB2F_Z08_47	248	Staphylococcus epidermidis	66	B-Sepi	2	1PB2	1	1PB	2	poor growth
45	1	D9	25.1	1PB2F_Z08_49	249	Staphylococcus epidermidis	25	D-Sepi	2	1PB2	1	1PB	2	none
46	1	D10	22.1	1PB2N_24JB_27	250	Staphylococcus epidermidis	22	A-Sepi	1	1PB2	1	1PB	2	none
47	1	D11	23.1	2PB1N_24JB_86	251	Staphylococcus epidermidis	23	A-Sepi	1	2PB1	2	2PB	1	none
48	1	D12	30.1	2PB1N_24JB_88	252	Staphylococcus epidermidis	30	B-Sepi	1	2PB1	2	2PB	1	poor growth
49	1	E1	63.1	2PB1N_24JB_91	253	Staphylococcus epidermidis	63	B-Sepi	1	2PB1	2	2PB	1	none
50	1	E2	51.1	8PB1K_25YC_40	257	Staphylococcus epidermidis	51	A-Sepi	1	8PB1	8	8PB	1	none
51	1	E3	42.2	2AA1C_28JA_61	260	Staphylococcus epidermidis	42	A-Sepi	2	2AA1	2	2AA	1	none
52	1	E4	25.2	1PA1K_28JA_17	261	Staphylococcus epidermidis	25	D-Sepi	2	1PA1	1	1PA	1	poor growth
53	1	E5	28.2	2AA1N_28JB_25	262	Staphylococcus epidermidis	28	A-Sepi	1	2AA1	2	2AA	1	none
54	1	E6	66.1	1PA1N_28JB_33	263	Staphylococcus epidermidis	66	B-Sepi	2	1PA1	1	1PA	1	none
55	1	E7	26.2	1PA1N_28JB_9	264	Staphylococcus epidermidis	26	B-Sepi	2	1PA1	1	1PA	1	none
56	1	E8	30.2	2AA3N_8YCS_7	273	Staphylococcus epidermidis	30	B-Sepi	1	2AA3	2	2AA	3	poor growth
57	1	E9	44.3	1AA3C_23YAS_86	282	Staphylococcus epidermidis	44	C-Sepi	2	1AA3	1	1AA	3	poor growth
58	1	E10	44.2	1AA3C_23YAS_90	283	Staphylococcus epidermidis	44	C-Sepi	2	1AA3	1	1AA	3	none
59	1	E11	26.1	1AA3C_23YAS_93	284	Staphylococcus epidermidis	26	B-Sepi	2	1AA3	1	1AA	3	none
60	1	E12	45.2	1AA3C_23YAS_94	285	Staphylococcus epidermidis	45	A-Sepi	1	1AA3	1	1AA	3	none
61	1	F1	31.2	1PB3C_8YDS_67	287	Staphylococcus epidermidis	31	A-Sepi	2	1PB3	1	1PB	3	poor growth
62	1	F2	31.1	1PB3C_8YDS_76	288	Staphylococcus epidermidis	31	A-Sepi	2	1PB3	1	1PB	3	none
63	1	F3	32.2	1PB3C_8YDS_88	289	Staphylococcus epidermidis	32	A-Sepi	3	1PB3	1	1PB	3	none
64	1	F4	32.3	1PB3C_8YDS_92	290	Staphylococcus epidermidis	32	A-Sepi	3	1PB3	1	1PB	3	none
65	1	F5	61.2	1PB3C_8YDS_93	291	Staphylococcus epidermidis	61	A-Sepi	1	1PB3	1	1PB	3	none
66	1	F6	70.3	2AA3C_9YD_74	292	Staphylococcus epidermidis	70	A-Sepi	3	2AA3	2	2AA	3	idiosyncratic variant
67	1	F7	26.3	1AA1C_Z07_32	300	Staphylococcus epidermidis	26	B-Sepi	2	1AA1	1	1AA	1	none
68	1	F8	38.2	5PB3C_22YC_85	301	Staphylococcus epidermidis	38	A-Sepi	3	5PB3	5	5PB	3	none
69	1	F9	38.3	5PB3K_24YB_54	302	Staphylococcus epidermidis	38	A-Sepi	3	5PB3	5	5PB	3	none
70	1	F10	39.2	5PB3C_22YC_90	303	Staphylococcus epidermidis	39	A-Sepi	1	5PB3	5	5PB	3	none
71	1	F11	27.1	1PA1N_28JB_60	307	Staphylococcus epidermidis	27	A-Sepi	1	1PA1	1	1PA	1	none
72	1	F12	83.1	7AB4F_22YB_2	363	Staphylococcus epidermidis	83	C-Sepi	3	7AB4	none	none	none	replacement
73	1	G1	56.2	1AA4N_Z02_40	310	Staphylococcus epidermidis	56	A-Sepi	3	1AA4	1	1AA	4	none
74	1	G2	58.2	2PA3C_15YE_51	311	Staphylococcus epidermidis	58	D-Sepi	2	2PA3	2	2PA	3	none
75	1	G3	45.3	1AA4F_Z03_94	312	Staphylococcus epidermidis	45	A-Sepi	1	1AA4	1	1AA	4	none
76	1	G4	37.3	5PB3N_22YC_31	313	Staphylococcus epidermidis	37	A-Sepi	3	5PB3	5	5PB	3	idiosyncratic variant
77	1	G5	39.3	5PB3C_22YC_81	314	Staphylococcus epidermidis	39	A-Sepi	1	5PB3	5	5PB	3	none
78	1	G6	34.1	2PA3C_15YE_61	229	Staphylococcus epidermidis	34	A-Sepi	1	2PA3	2	2PA	3	poor growth
79	1	G7	36.1	7AB4N_22YB_3	233	Staphylococcus epidermidis	36	A-Sepi	3	7AB4	7	7AB	4	none
80	1	G8	51.1	8PB1K_25YC_40	257	Staphylococcus epidermidis	51	A-Sepi	1	8PB1	8	8PB	1	none
81	1	G9	26.1	1AA3C_23YAS_93	284	Staphylococcus epidermidis	26	B-Sepi	2	1AA3	1	1AA	3	none
82	1	G10	32.1	1PB3C_23YAC_20	341	Staphylococcus epidermidis	32	A-Sepi	3	1PB3	1	1PB	3	none
83	1	G11	301.1	0XX0X_NEWMAN	901	Staphylococcus aureus	301	E-Staph	0	0XX0	none	none	none	poor growth
84	1	G12	601.1	0XX0X_SLUG	902	Staphylococcus lugdunensis	601	E-Staph	0	0XX0	none	none	none	poor growth
85	1	H1	60.2	1AA3C_23YAS_89	317	Staphylococcus epidermidis	60	A-Sepi	1	1AA3	1	1AA	3	plate glare
86	1	H2	70.4	2AA3F_23YBC_48	318	Staphylococcus epidermidis	70	A-Sepi	3	2AA3	2	2AA	3	none
87	1	H3	66.2	1PB2N_Z08_44	320	Staphylococcus epidermidis	66	B-Sepi	2	1PB2	1	1PB	2	none
88	1	H4	23.2	2PB1N_24JB_79	321	Staphylococcus epidermidis	23	A-Sepi	1	2PB1	2	2PB	1	none
89	1	H5	59.3	1PA1N_28JA_36	324	Staphylococcus epidermidis	59	A-Sepi	3	1PA1	1	1PA	1	none
90	1	H6	70.5	2AA1C_28JA_46	325	Staphylococcus epidermidis	70	A-Sepi	3	2AA1	2	2AA	1	none
91	1	H7	42.3	2AA1C_28JA_47	326	Staphylococcus epidermidis	42	A-Sepi	2	2AA1	2	2AA	1	none
92	1	H8	28.3	2AA1C_28JA_67	327	Staphylococcus epidermidis	28	A-Sepi	1	2AA1	2	2AA	1	none
93	1	H9	61.3	1PB3N_8YDS_52	330	Staphylococcus epidermidis	61	A-Sepi	1	1PB3	1	1PB	3	poor growth
94	1	H10	32.4	1PB3C_8YDS_80	331	Staphylococcus epidermidis	32	A-Sepi	3	1PB3	1	1PB	3	none
95	1	H11	30.3	2AA3K_9YD_62	340	Staphylococcus epidermidis	30	B-Sepi	1	2AA3	2	2AA	3	poor growth
96	1	H12	32.1	1PB3C_23YAC_20	341	Staphylococcus epidermidis	32	A-Sepi	3	1PB3	1	1PB	3	plate glare
97	2	A1	48.1	8PB3F_23YCS_6	117	Staphylococcus epidermidis	48	A-Sepi	1	8PB3	8	8PB	3	none
98	2	A2	701.1	2AA1K_28JA_79	904	Micrococcus luteus	701	F-Micrococcaceae	0	2AA1	2	2AA	1	none
99	2	A3	12.1	7AA4C_9YB_82	142	Staphylococcus epidermidis	12	A-Sepi	3	7AA4	7	7AA	4	none
100	2	A4	5.1	4AB1N_X14_13	159	Staphylococcus epidermidis	5	C-Sepi	1	4AB1	4	4AB	1	none
101	2	A5	704.1	7PA1F_28JC_59	905	Micrococcus luteus	704	F-Micrococcaceae	0	7PA1	7	7PA	1	poor growth
102	2	A6	36.2	7AB4C_22YB_68	234	Staphylococcus epidermidis	36	A-Sepi	3	7AB4	7	7AB	4	none
103	2	A7	49.1	8AC4N_23YBC_88	245	Staphylococcus epidermidis	49	A-Sepi	3	8AC4	8	8AC	4	none
104	2	A8	49.2	8AA4F_24YC_6	254	Staphylococcus epidermidis	49	A-Sepi	3	8AA4	8	8AA	4	none
105	2	A9	58.3	2PA1N_11JCS_38	353	Staphylococcus epidermidis	58	D-Sepi	2	2PA1	2	2PA	1	replacement
106	2	A10	50.1	8AB4C_25YA_77	255	Staphylococcus epidermidis	50	A-Sepi	1	8AB4	8	8AB	4	none
107	2	A11	67.1	8AC1N_25YC_3	256	Staphylococcus epidermidis	67	A-Sepi	3	8AC1	8	8AC	1	poor growth
108	2	A12	16.3	5PA1N_11JBS_41	356	Staphylococcus epidermidis	16	B-Sepi	2	5PA1	5	5PA	1	replacement
109	2	B1	53.1	8AB1K_25YH_62	258	Staphylococcus epidermidis	53	A-Sepi	1	8AB1	8	8AB	1	none
110	2	B2	34.1	2PA3C_15YE_61	229	Staphylococcus epidermidis	34	A-Sepi	1	2PA3	2	2PA	3	poor growth
111	2	B3	302.1	7PB4C_Z08_86	912	Staphylococcus aureus	302	E-Staph	0	7PB4	7	7PB	4	poor growth
112	2	B4	36.1	7AB4N_22YB_3	233	Staphylococcus epidermidis	36	A-Sepi	3	7AB4	7	7AB	4	none
113	2	B5	306.1	5AB3F_Z08_28	913	Staphylococcus aureus	306	E-Staph	0	5AB3	5	5AB	3	poor growth
114	2	B6	54.2	8AB1C_25YH_90	259	Staphylococcus epidermidis	54	C-Sepi	3	8AB1	8	8AB	1	poor growth
115	2	B7	69.6	7PA1C_28JC_86	265	Staphylococcus epidermidis	69	A-Sepi	1	7PA1	7	7PA	1	contaminated
116	2	B8	69.1	7PA1C_28JC_92	266	Staphylococcus epidermidis	69	A-Sepi	1	7PA1	7	7PA	1	none
117	2	B9	37.4	5PA1C_11JBS_82	357	Staphylococcus epidermidis	37	A-Sepi	3	5PA1	5	5PA	1	replacement
118	2	B10	29.1	7AA1C_28JC_5	269	Staphylococcus epidermidis	29	A-Sepi	3	7AA1	7	7AA	1	none
119	2	B11	303.1	8AC1C_25YC_8	914	Staphylococcus aureus	303	E-Staph	0	8AC1	8	8AC	1	poor growth
120	2	B12	29.2	7AA1C_28JC_2	270	Staphylococcus epidermidis	29	A-Sepi	3	7AA1	7	7AA	1	none
121	2	C1	49.3	8AC4C_8YAS_89	271	Staphylococcus epidermidis	49	A-Sepi	3	8AC4	8	8AC	4	none
122	2	C2	304.1	8PA3K_25YE_63	915	Staphylococcus aureus	304	E-Staph	0	8PA3	8	8PA	3	poor growth
123	2	C3	69.2	7AA4C_Z07_48	272	Staphylococcus epidermidis	69	A-Sepi	1	7AA4	7	7AA	4	none
124	2	C4	305.1	7PA1K_28JC_60	916	Staphylococcus aureus	305	E-Staph	0	7PA1	7	7PA	1	poor growth
125	2	C5	43.1	8AB4F_25YA_19	274	Staphylococcus epidermidis	43	A-Sepi	1	8AB4	8	8AB	4	none
126	2	C6	69.3	7PA1C_28JC_91	277	Staphylococcus epidermidis	69	A-Sepi	1	7PA1	7	7PA	1	none
127	2	C7	501.1	7PA1K_28JC_61	278	Staphylococcus hominis	501	E-Staph	0	7PA1	7	7PA	1	none
128	2	C8	51.1	8PB1K_25YC_40	257	Staphylococcus epidermidis	51	A-Sepi	1	8PB1	8	8PB	1	none
129	2	C9	54.1	8AB4C_23YAS_16	279	Staphylococcus epidermidis	54	C-Sepi	3	8AB4	8	8AB	4	none
130	2	C10	201.1	5PA1F_11JBS_16	917	Staphylococcus capitis	201	E-Staph	0	5PA1	5	5PA	1	poor growth
131	2	C11	202.1	8AB4K_24YA_57	923	Staphylococcus capitis	202	E-Staph	0	8AB4	8	8AB	4	poor growth
132	2	C12	53.2	8AB4N_23YAS_25	280	Staphylococcus epidermidis	53	A-Sepi	1	8AB4	8	8AB	4	none
133	2	D1	48.1	8PB3F_23YCS_6	286	Staphylococcus epidermidis	48	A-Sepi	1	8PB3	8	8PB	3	none
134	2	D2	203.1	5PB3K_24YB_64	924	Staphylococcus capitis	203	E-Staph	0	5PB3	5	5PB	3	poor growth
135	2	D3	204.1	7AA4F_Z04_59	925	Staphylococcus capitis	204	E-Staph	0	7AA4	7	7AA	4	none
136	2	D4	502.1	2PB1K_11JDS_35	928	Staphylococcus hominis	502	E-Staph	0	2PB1	2	2PB	1	none
137	2	D5	13.1	4AA1F_X13_46	293	Staphylococcus epidermidis	13	A-Sepi	3	4AA1	4	4AA	1	none
138	2	D6	503.1	7AB4N_22YB_4	929	Staphylococcus hominis	503	E-Staph	0	7AB4	7	7AB	4	none
139	2	D7	6.1	4AA1F_X13_48	294	Staphylococcus epidermidis	6	C-Sepi	1	4AA1	4	4AA	1	none
140	2	D8	5.2	4AB1N_X13_85	295	Staphylococcus epidermidis	5	C-Sepi	1	4AB1	4	4AB	1	none
141	2	D9	10.1	4AA1F_X14_79	296	Staphylococcus epidermidis	10	A-Sepi	1	4AA1	4	4AA	1	none
142	2	D10	504.1	5PB3C_22YC_83	930	Staphylococcus hominis	504	E-Staph	0	5PB3	5	5PB	3	none
143	2	D11	11.1	7AA1C_X14_93	297	Staphylococcus epidermidis	11	A-Sepi	2	7AA1	7	7AA	1	none
144	2	D12	508.1	2PB1F_Z08_17	931	Staphylococcus hominis	508	E-Staph	0	2PB1	2	2PB	1	none
145	2	E1	26.1	1AA3C_23YAS_93	284	Staphylococcus epidermidis	26	B-Sepi	2	1AA3	1	1AA	3	none
146	2	E2	505.1	8PB1C_25YC_36	932	Staphylococcus hominis	505	E-Staph	0	8PB1	8	8PB	1	none
147	2	E3	7.1	4AB1K_X16_57	298	Staphylococcus epidermidis	7	A-Sepi	3	4AB1	4	4AB	1	none
148	2	E4	52.1	8PB4N_25YD_28	299	Staphylococcus epidermidis	52	A-Sepi	1	8PB4	8	8PB	4	none
149	2	E5	32.1	1PB3C_23YAC_20	341	Staphylococcus epidermidis	32	A-Sepi	3	1PB3	1	1PB	3	none
150	2	E6	506.1	1PA1K_28JA_11	933	Staphylococcus hominis	506	E-Staph	0	1PA1	1	1PA	1	none
151	2	E7	55.1	7AA4C_23YAC_39	305	Staphylococcus epidermidis	55	A-Sepi	3	7AA4	7	7AA	4	poor growth
152	2	E8	46.2	8AB1F_25YH_4	306	Staphylococcus epidermidis	46	B-Sepi	2	8AB1	8	8AB	1	poor growth
153	2	E9	509.1	1PA1K_28JA_8	934	Staphylococcus hominis	509	E-Staph	0	1PA1	1	1PA	1	none
154	2	E10	46.1	8AB1F_25YH_17	308	Staphylococcus epidermidis	46	B-Sepi	2	8AB1	8	8AB	1	none
155	2	E11	507.1	7AA1F_28JC_33	935	Staphylococcus hominis	507	E-Staph	0	7AA1	7	7AA	1	none
156	2	E12	602.1	2PB1C_Z08_6	937	Staphylococcus lugdunensis	602	E-Staph	0	2PB1	2	2PB	1	poor growth
157	2	F1	67.2	8AB4C_23YAS_51	316	Staphylococcus epidermidis	67	A-Sepi	3	8AB4	8	8AB	4	poor growth
158	2	F2	401.1	1PA2C_11JES_51	938	Staphylococcus pasteuri	401	E-Staph	0	1PA2	1	1PA	2	poor growth
159	2	F3	24.2	2PA1C_11JCS_50	358	Staphylococcus epidermidis	24	A-Sepi	3	2PA1	2	2PA	1	replacement
160	2	F4	49.4	8AC4K_Z03_15	319	Staphylococcus epidermidis	49	A-Sepi	3	8AC4	8	8AC	4	none
161	2	F5	51.3	8PB1C_25YC_52	322	Staphylococcus epidermidis	51	A-Sepi	1	8PB1	8	8PB	1	adjacency
162	2	F6	24.3	2PA1C_11JCS_70	359	Staphylococcus epidermidis	24	A-Sepi	3	2PA1	2	2PA	1	replacement
163	2	F7	20.4	2PA1C_11JCS_79	360	Staphylococcus epidermidis	20	A-Sepi	1	2PA1	2	2PA	1	replacement
164	2	F8	51.2	8PB1C_25YC_53	323	Staphylococcus epidermidis	51	A-Sepi	1	8PB1	8	8PB	1	none
165	2	F9	0.3	0XX0X_BLANK	0	No species	0	None	0	0XX0	none	none	none	blank
166	2	F10	77.1	8AA4N_22YB_31	364	Staphylococcus epidermidis	77	A-Sepi	1	8AA4	8	8AA	4	replacement
167	2	F11	49.5	8AC4K_9YC_54	332	Staphylococcus epidermidis	49	A-Sepi	3	8AC4	8	8AC	4	idiosyncratic variant
168	2	F12	1.1	5PB3K_22YC_49	365	Staphylococcus epidermidis	1	A-Sepi	3	5PB3	5	5PB	3	replacement
169	2	G1	14.1	4AA1F_X13_37	333	Staphylococcus epidermidis	14	C-Sepi	1	4AA1	4	4AA	1	none
170	2	G2	9.1	4AA1F_X13_49	334	Staphylococcus epidermidis	9	A-Sepi	1	4AA1	4	4AA	1	none
171	2	G3	1.2	5PB3K_22YC_60	366	Staphylococcus epidermidis	1	A-Sepi	3	5PB3	5	5PB	3	replacement
172	2	G4	9.2	4AA1N_X16_28	335	Staphylococcus epidermidis	9	A-Sepi	1	4AA1	4	4AA	1	poor growth
173	2	G5	46.3	8AB1K_25YH_71	336	Staphylococcus epidermidis	46	B-Sepi	2	8AB1	8	8AB	1	poor growth
174	2	G6	34.1	2PA3C_15YE_61	229	Staphylococcus epidermidis	34	A-Sepi	1	2PA3	2	2PA	3	poor growth
175	2	G7	36.1	7AB4N_22YB_3	233	Staphylococcus epidermidis	36	A-Sepi	3	7AB4	7	7AB	4	none
176	2	G8	51.1	8PB1K_25YC_40	257	Staphylococcus epidermidis	51	A-Sepi	1	8PB1	8	8PB	1	none
177	2	G9	26.1	1AA3C_23YAS_93	284	Staphylococcus epidermidis	26	B-Sepi	2	1AA3	1	1AA	3	none
178	2	G10	32.1	1PB3C_23YAC_20	341	Staphylococcus epidermidis	32	A-Sepi	3	1PB3	1	1PB	3	none
179	2	G11	702.1	2PB1K_Z08_8	959	Micrococcus luteus	702	F-Micrococcaceae	0	2PB1	2	2PB	1	none
180	2	G12	69.4	7AA4N_Z04_67	337	Staphylococcus epidermidis	69	A-Sepi	1	7AA4	7	7AA	4	none
181	2	H1	9.3	4AA1N_X16_25	338	Staphylococcus epidermidis	9	A-Sepi	1	4AA1	4	4AA	1	plate glare
182	2	H2	12.2	7PA1C_28JC_95	339	Staphylococcus epidermidis	12	A-Sepi	3	7PA1	7	7PA	1	none
183	2	H3	42.4	8AB4C_23YAS_12	342	Staphylococcus epidermidis	42	A-Sepi	2	8AB4	8	8AB	4	none
184	2	H4	62.1	7AA1C_28JC_11	343	Staphylococcus epidermidis	62	A-Sepi	1	7AA1	7	7AA	1	none
185	2	H5	77.2	8AA4K_24YC_34	367	Staphylococcus epidermidis	77	A-Sepi	1	8AA4	8	8AA	4	replacement
186	2	H6	29.3	7AA1F_28JC_36	344	Staphylococcus epidermidis	29	A-Sepi	3	7AA1	7	7AA	1	none
187	2	H7	11.2	7PA1F_28JC_58	346	Staphylococcus epidermidis	11	A-Sepi	2	7PA1	7	7PA	1	none
188	2	H8	29.4	7AA1C_28JC_6	347	Staphylococcus epidermidis	29	A-Sepi	3	7AA1	7	7AA	1	none
189	2	H9	69.5	7PA1K_28JC_65	348	Staphylococcus epidermidis	69	A-Sepi	1	7PA1	7	7PA	1	none
190	2	H10	92.1	1PB3C_8YDS_65	371	Staphylococcus epidermidis	92	A-Sepi	1	1PB3	1	1PB	3	poor growth
191	2	H11	12.3	7PA1C_28JC_68	349	Staphylococcus epidermidis	12	A-Sepi	3	7PA1	7	7PA	1	none
192	2	H12	55.2	7PA1C_28JC_84	350	Staphylococcus epidermidis	55	A-Sepi	3	7PA1	7	7PA	1	poor growth
