## Supplemental Table 4 for "Intraspecies warfare restricts strain coexistence in human skin microbiomes"

### Sheet: Table S4
Supplementary Table 4: Mechanism screen results. Each row represents a single antagonist isolate included in the mechanism screen (Methods). Interactions were scored as follows: 1= inhibition, 0.5= reduced inhibition and 0= no inhibition. Iron suppression data was collected for some but not all isolates (Methods). The number of antagonisms each isolate is responsible for includes S. epidermidis a…
Name	Species	Lineage	Cell Spot	Filtered Supernatant Spot	Heat-Treated Spot	Proteinase-Treated Spot	Diluted Spot	Desalted Spot	Suppressed by Iron	Putative Effector Class	Number of Strains/Species Antagonized	Antagonism-related BGCs
21.2	Staphylococcus epidermidis	21	1	1	1	0	0	1	not tested	Bacteriocin	11	lactococcin
12.1	Staphylococcus epidermidis	12	1	1	0.5	0	0	1	not tested	Protein	13
16.1	Staphylococcus epidermidis	16	1	0	0	0	0	0	not tested	Induced	3	lactococcin, type II bacteriocin
19.2	Staphylococcus epidermidis	19	1	1	1	0	0	1	No	Bacteriocin	35	epicidin, type II bacteriocin
34.2	Staphylococcus epidermidis	34	1	0	0	0	0	0	No	Induced	63	type II bacteriocin
20.3	Staphylococcus epidermidis	20	1	0	0	0	0	0	No	Induced	9
58.1	Staphylococcus epidermidis	58	0	0	0	0	0	0	not tested	None	0
57.1	Staphylococcus epidermidis	57	1	0	0	0	0	0	No	Induced	9	type II bacteriocin
35.1	Staphylococcus epidermidis	35	1	1	0.5	0	0	1	not tested	Bacteriocin	8	lactococcin
36.1	Staphylococcus epidermidis	36	1	0	0	0	0	0	Yes	Induced	62	lactococcin, pulcherriminic acid
30.1	Staphylococcus epidermidis	30	1	1	1	0	0.5	1	not tested	Bacteriocin	25	lactococcin, gallidermin
49.2	Staphylococcus epidermidis	49	1	0	0	0	0	0	No	Induced	19	lactococcin
51.1	Staphylococcus epidermidis	51	1	0	0	0	0	0	Yes	Induced	74	type II bacteriocin, pulcherriminic acid
26.1	Staphylococcus epidermidis	26	1	0	0	0	0	0	No	Induced	20	lactococcin
13.1	Staphylococcus epidermidis	13	1	1	0.5	0	0	0	Yes	Small Bacteriocin	20	pulcherriminic acid
7.1	Staphylococcus epidermidis	7	1	1	0.5	0	0	1	not tested	Protein	8
46.1	Staphylococcus epidermidis	46	1	0	0	0	0	0	not tested	Induced	10	lactococcin
66.2	Staphylococcus epidermidis	66	1	0	0	0	0	0	No	Induced	6	lactococcin
14.1	Staphylococcus epidermidis	14	1	0	0	0	0	0	Yes	Induced	56	pulcherriminic acid
32.1	Staphylococcus epidermidis	32	0	0	0	0	0	0	not tested	None/Phage	5
