## Supplemental Table 5 for "Intraspecies warfare restricts strain coexistence in human skin microbiomes"

### Sheet: Table S5
Supplementary Table 5: Biosynthetic Gene Cluster annotation results. Each row represents a single BigScape BGC Family cluster of highly similar sequences. Note that sometimes a single product is split into several BigScape Families. Annotations are from the 23 non-epidermidis isolates profiled in this work and the lineage co-assemblies of 78 S. epidermidis lineages defined in Baker et al. Note th…
BigScape Family	Product Class	Num. Occurences	Species Containing	Lineages Containing	Lineages with Varying Carriage	Representative Sequence	KnownClusterBlast Hit	Cumulative BLAST score	Min. Sequence Identity	Putative Function of Core Protein
FAM_00011	betalactone	3	M. luteus	701, 702, 704	none	mlut_clade_704_contig_38.region001	microansamycin	663	53
FAM_00009	CDPS	6	S. epidermidis	13, 14, 36, 51, 67, 93	none	sepi_clade_93_contig_45.region001	none		42	cyclodileucine synthase, pulcherriminic acid biosynthesis
FAM_00017	CDPS	2	S. lugdunensis	601, 602	none	slug_clade_601_contig_1.region002	none		44	staphyloferrin A synthase
FAM_00018	cyclic-lactone-autoinducer	33	S. epidermidis	5, 6, 8, 9, 10, 14, 19, 20, 22, 23, 27, 28, 33, 34, 39, 40, 41, 43, 45, 48, 50, 51, 52, 53, 57, 60, 61, 62, 63, 68, 69, 77, 92	none	sepi_clade_68_contig_26.region001	none		100	AgrB quorum sensing
FAM_00019	cyclic-lactone-autoinducer	46	S. epidermidis, S. pasteuri	1, 2, 3, 4, 7, 11, 12, 13, 15, 16, 17, 18, 21, 24, 25, 26, 29, 30, 31, 32, 35, 36, 37, 38, 42, 44, 46, 47, 49, 54, 55, 56, 58, 59, 64, 65, 66, 67, 70, 71, 72, 73, 83, 86, 93, 401	none	sepi_clade_35_contig_21.region001	none		100	AgrB quorum sensing
FAM_00020	cyclic-lactone-autoinducer	6	S. capitis, S. lugdunensis	201, 202, 203, 204, 601, 602	none	scap_clade_204_contig_10.region001	kijanimicin	722	47
FAM_00021	cyclic-lactone-autoinducer	7	S. aureus, S. pasteuri	301, 302, 303, 304, 305, 306, 401	none	spas_clade_401_contig_7.region001	kijanimicin	719	47
FAM_00022	cyclic-lactone-autoinducer	8	S. hominis	502, 503, 504, 505, 506, 507, 508, 509	none	shom_clade_508_contig_5.region001	kijanimicin	714	46
FAM_00015	ectoine	3	M. luteus	701, 702, 704	none	mlut_clade_701_contig_46.region001	none		57	ectoine synthase
FAM_00028	lanthipeptide-class-i	3	S. capitis	201, 202, 203	none	scap_clade_202_contig_3.region001	gallidermin	1470	49
FAM_00029	lanthipeptide-class-i	3	S. aureus	301, 303, 304	none	saur_clade_304_contig_10.region001	hyicin 3682	3472	48
none	lanthipeptide-class-i	1	S. epidermidis	19	none	sepi_clade_19_contig_30.region001	epicidin	3915	97
none	lanthipeptide-class-i	1	S. hominis	503	none	shom_clade_503_contig_18.region001	epilancin 15x	509	58
FAM_00008	LAP.NRPS	2	S. lugdunensis	601, 602	none	slug_clade_601_contig_1.region004	listeriolysin S	1211	46
FAM_00035	NAPAA	3	M. luteus	701, 702, 704	none	mlut_clade_702_contig_37.region001	stenothricin	2939	52
FAM_00001	NI-siderophore	89	S. epidermidis, S. capitis, S. aureus, S. pasteuri	1, 2, 3, 4, 5, 6, 7, 8, 9, 10, 11, 12, 13, 14, 15, 16, 17, 18, 19, 20, 21, 22, 23, 24, 25, 26, 27, 28, 29, 30, 31, 32, 33, 34, 35, 36, 37, 38, 39, 40, 41, 42, 43, 44, 45, 46, 47, 48, 49, 50, 51, 52, 53, 54, 55, 56, 57, 58, 59, 60, 61, 62, 63, 64, 65, 66, 67, 68, 69, 70, 71, 72, 73, 77, 83, 86, 92, 93, 201, 202, 203, 204, 301, 302, 303, 304, 305, 306, 401	none	sepi_clade_33_contig_29.region001	staphyloferrin A	2556	60
FAM_00002	NI-siderophore	8	S. hominis	502, 503, 504, 505, 506, 507, 508, 509	none	shom_clade_507_contig_14.region001	staphyloferrin A	1713	55
FAM_00006	NI-siderophore	6	S. aureus	301, 302, 303, 304, 305, 306	none	saur_clade_306_contig_2.region002	staphyloferrin B	8508	97
FAM_00012	NI-siderophore	3	M. luteus	701, 702, 704	none	mlut_clade_701_contig_73.region001	none		44	deferoxamine biosynthesis
FAM_00016	NI-siderophore.NRPS.NRPS-like	2	S. lugdunensis	601, 602	none	slug_clade_601_contig_2.region001	lugdunin	18265	94
FAM_00031	NRPS	77	S. epidermidis	1, 2, 3, 4, 5, 6, 7, 8, 9, 10, 11, 12, 13, 14, 15, 16, 17, 18, 19, 20, 21, 22, 23, 24, 25, 26, 27, 28, 29, 30, 31, 32, 33, 34, 35, 36, 37, 38, 39, 40, 41, 42, 43, 44, 45, 46, 47, 48, 49, 51, 52, 53, 54, 55, 56, 57, 58, 59, 60, 61, 62, 63, 64, 65, 66, 67, 68, 69, 70, 71, 72, 73, 77, 83, 86, 92, 93	none	sepi_clade_39_contig_12.region001	aureusimine A/aureusimine B/aureusimine C	2577	46
FAM_00032	NRPS	6	S. aureus	301, 302, 303, 304, 305, 306	none	saur_clade_304_contig_2.region002	aureusimine A/aureusimine B/aureusimine C	5083	98
FAM_00033	NRPS	3	S. capitis	202, 203, 204	none	scap_clade_203_contig_1.region002	aureusimine A/aureusimine B/aureusimine C	2633	46
FAM_00034	NRPS	2	S. lugdunensis	601, 602	none	slug_clade_602_contig_3.region001	equibactin	2100	52
FAM_00003	opine-like-metallophore	61	S. epidermidis, S. capitis, S. pasteuri	3, 4, 5, 6, 7, 8, 9, 12, 13, 14, 16, 17, 18, 20, 21, 22, 24, 25, 26, 29, 30, 33, 34, 35, 36, 37, 38, 40, 43, 44, 46, 47, 49, 50, 52, 54, 56, 57, 58, 59, 60, 61, 63, 64, 66, 67, 68, 69, 70, 71, 72, 73, 77, 83, 86, 92, 93, 202, 203, 204, 401	none	sepi_clade_4_contig_13.region001	staphylopine	4339	61
FAM_00004	opine-like-metallophore	21	S. epidermidis	1, 2, 10, 11, 15, 19, 23, 27, 28, 31, 32, 39, 41, 42, 45, 48, 51, 53, 55, 62, 65	none	sepi_clade_32_contig_10.region001	staphylopine	4315	60
FAM_00005	opine-like-metallophore	6	S. aureus	301, 302, 303, 304, 305, 306	none	saur_clade_305_contig_3.region001	staphylopine	5816	97
FAM_00023	RiPP-like	2	S. epidermidis, S. hominis	34, 505	none	sepi_clade_34_contig_54.region001	none			Peptidase domain-containing ABC transporter adjacent to MNIHVFQSLRKDYDSTYLFMLAKYYEKNVMFEDDYKFNMLTSLN peptide
FAM_00024	RiPP-like	25	S. epidermidis, S. capitis, S. pasteuri	16, 17, 19, 21, 25, 26, 27, 28, 30, 35, 36, 37, 39, 41, 42, 46, 49, 50, 56, 66, 67, 70, 92, 202, 401	16, 19, 26, 28, 35, 42, 67, 70	sepi_clade_17_contig_56.region001	none		38	Lactococcin-972 family bacteriocin
FAM_00025	RiPP-like	3	S. aureus	302, 305, 306	none	saur_clade_302_contig_27.region001	none		48	Lactococcin-972 family bacteriocin
FAM_00026	RiPP-like	6	S. epidermidis	15, 42, 57, 68, 71, 72	68, 71	sepi_clade_72_contig_36.region001	none			Peptidase domain-containing ABC transporter adjacent to MKKIDNKNELMKINGGKKNKTKCYLTEGGETVAGGLAGLGTAGPAGMVIGGAAGAAHALGTNPNC peptide
FAM_00027	RiPP-like	7	S. epidermidis	1, 16, 17, 18, 19, 38, 51	16	sepi_clade_17_contig_46.region001	none			Peptide cleavage/export ABC transporter adjacent to MTNNFTTLRRITKGIFIFIMIALFIITFFITKLNANLIWCIIAFGVFLLCLPDTLNKQKSGIIMSIITALICIYNLYLYLF peptide
FAM_00030	RRE-containing	2	M. luteus	702, 704	none	mlut_clade_704_contig_42.region001	none			RiPP Recognition Element containing protein
FAM_00040	T3PKS	80	S. epidermidis, S. aureus	1, 2, 4, 5, 6, 7, 8, 9, 10, 11, 12, 13, 14, 15, 16, 17, 18, 19, 20, 21, 22, 23, 24, 25, 26, 27, 28, 29, 30, 31, 32, 34, 35, 36, 37, 38, 39, 40, 41, 42, 43, 44, 45, 46, 47, 48, 49, 50, 51, 52, 53, 54, 55, 56, 57, 58, 59, 60, 61, 62, 63, 64, 65, 66, 67, 68, 69, 70, 71, 72, 73, 77, 83, 86, 92, 93, 301, 302, 305, 306	none	sepi_clade_49_contig_27.region001	none		100	hydroxymethylglutaryl-CoA synthase
FAM_00041	T3PKS	8	S. hominis, S. lugdunensis	502, 503, 504, 505, 507, 508, 601, 602	none	shom_clade_508_contig_2.region001	none		82	hydroxymethylglutaryl-CoA synthase
FAM_00007	T3PKS.terpene	2	S. aureus	303, 304	none	saur_clade_304_contig_5.region001	none		100	dehydrosqualene synthase, staphyloxanthin biosynthesis
FAM_00010	T3PKS.terpene	4	S. capitis	201, 202, 203, 204	none	scap_clade_201_contig_1.region002	none		67	surfactin biosynthesis
FAM_00013	T3PKS.terpene	2	S. epidermidis	3, 33	none	sepi_clade_33_contig_20.region001	none		48	dehydrosqualene synthase, staphyloxanthin biosynthesis
FAM_00014	T3PKS.terpene	2	S. hominis	506, 509	none	shom_clade_506_contig_2.region001	none		67	hydroxymethylglutaryl-CoA synthase
FAM_00036	terpene	4	S. aureus	301, 302, 305, 306	none	saur_clade_305_contig_7.region001	none		100	dehydrosqualene synthase, staphyloxanthin biosynthesis
FAM_00037	terpene	3	M. luteus	701, 702, 704	none	mlut_clade_704_contig_29.region001	carotenoid	1188	47
FAM_00038	terpene	2	S. epidermidis, S. pasteuri	83, 401	none	spas_clade_401_contig_13.region001	none		48	dehydrosqualene synthase, staphyloxanthin biosynthesis
FAM_00039	terpene	2	S. lugdunensis	601, 602	none	slug_clade_601_contig_1.region003	none		59	dehydrosqualene synthase, staphyloxanthin biosynthesis
